# Dynamic modulation of spleen germinal center reactions by gut bacteria during *Plasmodium* infection

**DOI:** 10.1101/2021.02.02.429404

**Authors:** Rabindra K. Mandal, Joshua E. Denny, Ruth Namazzi, Robert O. Opoka, Dibyadyuti Datta, Chandy C. John, Nathan W. Schmidt

## Abstract

Gut microbiota educate the local and distal immune system in early life to imprint long-term immunological outcomes while maintaining the capacity to dynamically modulate the local mucosal immune system throughout life. It is unknown if gut microbiota provide signals that dynamically regulate distal immune responses following an extra-gastrointestinal infection. Using the murine model of malaria, we show that existing spleen germinal center reactions are malleable to dynamic cues provided by gut bacteria that impact parasite burden. Gut bacteria composition was also shown to correlate with the severity of malaria in humans. Whereas antibiotic-induced changes in gut bacteria has been associated with immunopathology or impairment of immunity, our data demonstrate antibiotic-induced changes in gut bacteria can enhance humoral immunity to *Plasmodium*. This effect is not universal, but depends on baseline gut bacteria composition. These data demonstrate the dynamic communications that exist between gut bacteria and the systemic immune system as well as the plasticity of an ongoing humoral immune response.

**Summary:** The study by Mandal R, et al. provides new insight into the dynamic communications that exist between gut bacteria, the systemic immune system and the plasticity of spleen germinal center reactions during *Plasmodium* infection.
