## Supplemental Table 1 for "Dynamic modulation of spleen germinal center reactions by gut bacteria during *Plasmodium* infection": Supplementary Table-Metadata.xlsx

### Sheet: Metadata-Uganda Samples
Participant ID	Date of Enrollment	Date of stool	Date of discharge	Severity	DNABatch	AgeYrs	Sex	site	Abx	whz	Neutrophil (K/mcl)	Lymphocytes (K/mcl)	Monocytes (K/mcl)	Eosinophils (K/mcl)	MCV (fL)	Platelets (K/mcl)	stoolDaysAfterEnrollment	stoolDaysAfterEnrollmentCategory
U.1	2015-06-01	2015-06-06		Pfneg	b	1.68652	M	Mulago	No	0.19	4.23	8.08	1.47	0.67	74.2	443	5
U.10	2015-02-28	2015-03-02	2015-03-04	SMA	a	3.73169	F	Mulago	No	-0.25	11.07	3.92	0.63	0.07	84.8	289	2	2and3
U.11	2014-07-02	2014-07-02		Pfneg	b	3.83847	F	Mulago	No	-0.65	3.66	3.4	0.725	1.29	82.5	438	0
U.12	2014-06-09	2014-06-14	2014-06-15	SMA	b	2.31622	F	Mulago	Yes	-1.3	8.13	4.18	1.61	0.01	89.4	174	5	gthan3
U.13	2015-10-23	2016-01-14		Pfneg	e	1.01574	F	Mulago	No	1.06	4.2	9.34	1.08	0.94	73.4	262	83
U.14	2015-04-20	2015-04-22		Pfneg	b	1.86995	F	Mulago	No	0.07	2.68	5.14	1.94	0.29	77.6	480	2
U.15	2015-05-27	2015-05-29	2015-05-30	SMA	b	0.835044	F	Jinja	No	2.15	13.4	4.66	0.562	0.429	74.8	62.2	2	2and3
U.16	2016-07-25	2016-07-25		Pfneg	f	3.35934	F	Mulago	No	0.37	2.27	2.74	0.38	0.1	85.9	224	0
U.17	2014-10-17	2014-10-24	2014-10-22	SMA	c	3.46886	M	Mulago	Yes	-2.8	7.72	8.87	2.28	0.23	72.9	221	7	gthan3
U.18	2015-10-03	2015-10-05		Pfneg	c	1.38535	M	Mulago	No	-2.03	5.54	8.92	0.58	0.37	66.7	790	2
U.19	2016-11-15	2016-11-17	2016-11-21	SMA	f	3.08008	M	Mulago	Yes	-1.47	6.33	13.43	5.13	0.15	86	347	2	2and3
U.2	2015-10-12	2015-10-15		Pfneg	c	1.02669	M	Mulago	No	-0.45	1.97	9.96	1.2	0.09	60.7	610	3
U.20	2015-06-08	2015-06-11	2015-06-12	SMA	b	3.31828	M	Mulago	No	-0.4	5.14	3.98	0.88	0.01	82.4	15	3	2and3
U.21	2015-08-25	2015-08-25	2015-08-28	SMA	d	1.47844	M	Mulago	No	-0.16	13.84	16.34	8.81	0.15	85	389	0	0and1
U.22	2014-06-21	2014-06-24	2014-06-24	SMA	c	1.5989	M	Mulago	Yes	-1.44	2.26	1.63	0.791	0.096	72.5	89.2	3	2and3
U.23	2016-06-21	2016-06-24	2016-06-24	SMA	f	1.18549	F	Mulago	No	-1.19	4.23	7.74	1.22	0.02	70.6	104	3	2and3
U.24	2015-07-09	2015-07-18		Pfneg	b	1.5332	F	Mulago	No	0.76	4.65	3.19	0.85	0.38	62.7	587	9
U.25	2015-10-11	2015-10-12	2015-10-17	SMA	d	3.47981	F	Mulago	Yes	0.04	7.54	8.17	2.63	0.44	84.1	291	1	0and1
U.26	2015-11-10	2015-11-10		Pfneg	f	2.14374	F	Mulago	No	0.24	2.88	6.32	0.97	0.27	73.4	886	0
U.27	2016-06-02	2016-06-03	2016-06-06	SMA	f	2.2423	F	Mulago	No	-0.59	5.24	2.42	1.44	0.01	77	53	1	0and1
U.28	2015-08-29	2015-08-31		Pfneg	e	0.583162	M	Mulago	No	0.54	1.48	10.9	0.764	0.164	62.8	403	2
U.29	2015-01-28	2015-01-29	2015-01-30	SMA	c	2.80082	F	Mulago	No	-0.99	2.53	2.96	1	0.04	101.9	55	1	0and1
U.3	2015-06-08	2015-06-11	2015-06-14	SMA	c	2.56537	F	Mulago	Yes	-1.64	3.02	2.5	0.33	0.01	74.5	43	3	2and3
U.30	2016-01-12	2016-01-14	2016-01-18	SMA	e	3.81383	M	Mulago	No	-1.14	4.66	4.81	0.8	0.1	92.1	16	2	2and3
U.31	2015-11-17	2015-11-17		Pfneg	d	2.74059	M	Mulago	No	-1.62	2.72	4.53	0.55	0.24	78.7	443	0
U.32	2014-10-30	2014-11-03	2014-11-03	SMA	b	2.49692	F	Mulago	No	0.51	19.13	14.72	4.06	0	116.7	275	4	gthan3
U.33	2014-10-08	2014-10-08		Pfneg	c	0.744695	M	Mulago	No	1.4	2.44	6.85	0.85	0.18	65.6	587	0
U.34	2016-08-08	2016-08-10	2016-08-11	SMA	f	3.49624	M	Mulago	Yes	-1.21	2.12	4.58	0.56	0.28	83.5	485	2	2and3
U.35	2015-06-30	2015-07-02		Pfneg	b	2.59001	F	Mulago	No	-1.26	2.29	3.8	0.74	0.47	73.4	446	2
U.36	2015-10-05	2015-10-05		Pfneg	d	3.64956	M	Mulago	No	1.28	1.74	3.21	0.48	0.07	70.1	322	0
U.37	2014-06-06	2014-06-12	2014-06-15	SMA	b	3.41958	M	Mulago	No	-1.55	12	3.63	0.984	0.078	81.8	397	6	gthan3
U.38	2014-11-19	2014-11-24		Pfneg	c	2.40657	F	Mulago	No	1.11	1.49	4.74	0.57	0.02	82.5	230	5
U.39	2015-10-05	2015-10-05		Pfneg	d	0.788501	M	Mulago	No	-0.28	1.36	6.72	0.88	0.33	67	375	0
U.4	2015-07-29	2015-07-30		Pfneg	c	1.65366	F	Mulago	No	0.73	2.11	3.57	0.44	0.17	67.9	431	1
U.40	2015-10-07	2015-10-07		Pfneg	e	1.52498	M	Mulago	No	-1.37	1.46	6.37	0.54	1.78	58.2	135	0
U.41	2015-05-22	2015-05-25		Pfneg	c	2.87201	F	Mulago	No	-1.28	4.82	5.23	0.54	0.18	71.5	591	3
U.42	2014-05-23	2014-05-27	2014-05-29	SMA	a	2.77344	F	Mulago	No	-1.98	2.87	7.06	1.35	1.13	65.5	73.7	4	gthan3
U.43	2015-02-18	2015-02-21	2015-02-20	SMA	c	3.34565	M	Mulago	No	-1.87	7.46	2.87	2.79	0.338	106	108	3	2and3
U.44	2016-11-07	2016-11-07		Pfpos	e	3.90418	F	Mulago	No	0.33	3.36	1.79	0.58	0.08	69.5	192	0
U.45	2014-10-06	2014-10-07		Pfneg	a	0.821355	M	Mulago	No	2.01	1.38	9.28	1.34	0	69.4	538	1
U.46	2014-10-30	2014-11-03	2014-11-03	SMA	a	3.93429	M	Mulago	No	-1.45	3.2	5.77	1.99	0.04	100.7	294	4	gthan3
U.47	2015-08-13	2015-08-13		Pfneg	a	1.20739	M	Mulago	No	-0.45	1.49	8.57	1.36	0.62	64.6	511	0
U.48	2016-05-21	2016-05-24	2016-05-25	SMA	f	3.1896	F	Mulago	Yes	-0.56	1.52	3.1	0.62	0.03	125.5	150	3	2and3
U.49	2015-03-11	2015-03-13	2015-03-14	SMA	c	1.82888	F	Mulago	No	-1.68	4.46	4.16	3.57	0.185	92.2	238	2	2and3
U.5	2014-11-11	2014-11-14	2014-11-13	SMA	c	1.83984	M	Mulago	Yes	1.95	4.82	6.03	1.19	0.01	71.8	121	3	2and3
U.50	2015-07-22	2015-07-23	2015-07-29	SMA	c	2.57084	M	Mulago	No	-0.89	5.45	6.23	1.93	0.03	112.1	141	1	0and1
U.51	2016-07-21	2016-07-22	2016-07-24	SMA	f	1.90281	M	Mulago	No	-1.91	32.58	5.16	2.64	0.03	77.3	582	1	0and1
U.52	2015-11-02	2015-11-03	2015-11-07	SMA	f	1.43463	F	Jinja	No	-0.84	31.87	25.22	2.29	0.05	97.8	382	1	0and1
U.53	2015-10-13	2015-10-13		Pfneg	d	2.4011	M	Jinja	No	0.2	2.98	6.46	0.71	0.65	77.7	239	0
U.54	2015-11-17	2015-11-17		Pfpos	e	3.17043	M	Jinja	No	1.01	2.12	3.07	0.66	0.11	82.4	232	0
U.55	2015-10-14	2015-10-14		Pfneg	e	1.90007	F	Jinja	No	1.09	2.76	4.19	0.65	0.8	64.3	218	0
U.56	2016-06-15	2016-06-18	2016-06-19	SMA	e	2.83094	M	Jinja	No	0.26	5.94	4.6	0.567	0.078	81.7	189	3	2and3
U.57	2015-09-16	2015-09-17	2015-09-20	SMA	d	1.33607	M	Jinja	Yes	-1.28	11.42	7.5	1.4	0.15	92.7	379	1	0and1
U.58	2015-09-16	2015-09-17	2015-09-20	SMA	d	2.64476	M	Jinja	Yes	-1.11	13.43	6.42	0.84	0.1	90.5	412	1	0and1
U.59	2015-08-18	2015-08-18		Pfneg	c	3.08556	M	Jinja	No	1.83	4.31	5.48	0.89	0.14	102.9	420	0
U.6	2015-05-10	2015-05-13	2015-05-14	SMA	a	3.35934	F	Mulago	Yes	-2.3	7.49	4.29	0.48	0.01	83.3	46	3	2and3
U.60	2016-01-20	2016-01-20		Pfpos	e	2.69131	M	Jinja	No	1.83	2.46	4.42	0.64	0.18	71.9	89	0
U.61	2015-10-13	2015-10-14	2015-10-16	SMA	d	1.859	M	Jinja	Yes	-0.2	8.62	6.1	1.49	0	71.3	159	1	0and1
U.62	2016-08-02	2016-08-03	2016-08-04	SMA	f	1.82615	F	Jinja	No	-0.27	12.12	12.83	1.62	0.17	66.1	413	1	0and1
U.63	2015-10-07	2015-10-08	2015-10-10	SMA	d	1.84531	F	Jinja	Yes	-2.27	4.62	3.34	0.41	0.01	85.3	35	1	0and1
U.64	2015-09-10	2015-09-13	2015-09-14	SMA	c	2.55168	F	Jinja	Yes	0.5	3.71	3.65	0.89	0.01	89.1	110	3	2and3
U.65	2015-08-03	2015-08-03		Pfpos	c	3.28268	F	Jinja	No	0.66	2.95	6.6	0.7	1.99	81.7	281	0
U.66	2015-08-26	2015-08-26		Pfpos	d	2.47502	F	Jinja	No	0.71	3.44	5.75	0.93	0.35	87.5	378	0
U.67	2015-07-22	2015-07-22		Pfneg	b	2.21218	F	Jinja	No	-0.81	1.21	3.21	0.7	0.05	91.2	107	0
U.68	2015-06-24	2015-06-24		Pfpos	b	2.69952	F	Jinja	No	0.03	2.89	2.74	0.417	1.38	84.6	310	0
U.69	2015-08-14	2015-08-15	2015-08-17	SMA	b	1.70294	F	Jinja	No	-1.07	5.66	7.67	4.44	0.23	151.1	231	1	0and1
U.7	2015-11-06	2015-11-07	2015-11-09	SMA	e	0.684463	M	Mulago	No	0.22	3.21	6.85	1.05	0	71.8	121	1	0and1
U.70	2015-11-26	2015-11-26		Pfpos	e	2.4449	M	Jinja	No	1.31	2.52	6.8	1.05	1.11	78.7	125	0
U.71	2015-07-03	2015-07-04	2015-07-08	SMA	c	1.10335	F	Jinja	Yes	-2.46	8.16	7.47	1.26	0	91.9	207	1	0and1
U.72	2015-09-10	2015-09-13	2015-09-14	SMA	c	1.82888	F	Jinja	No	-0.97	9.43	6.73	1.28	0.01	98.6	85	3	2and3
U.73	2016-01-21	2016-02-12	2016-01-24	SMA	e	2.99795	F	Jinja	No	-0.58	3.95	6.32	1.15	0.05	77.3	53	22	gthan3
U.74	2015-09-23	2015-09-23		Pfneg	d	3.40862	F	Jinja	No	1.62	2.11	4.82	0.72	0.11	91.9	416	0
U.75	2016-06-23	2016-06-25	2016-06-26	SMA	f	1.70842	F	Jinja	No	-1.18	6.53	4.76	1.94	0.01	103.8	139	2	2and3
U.8	2015-05-22	2015-05-25		Pfneg	b	1.64545	F	Mulago	No	1.31	3.19	9.55	0.79	0.36	70.5	568	3
U.9	2015-05-11	2015-05-11		Pfneg	a	0.531143	F	Mulago	No	1.43	1.95	7.24	0.867	0.326	67.2	437	0
